# Transplantation of bioengineered lung using decellularized mouse lungs and primary human endothelial cells

**DOI:** 10.1101/2024.08.26.609632

**Authors:** Takaya Suzuki, Tatsuaki Watanabe, Fumiko Tomiyama, Takayasu Ito, Yoshinori Okada

## Abstract

Lung transplantation is a critical treatment for patients with end-stage lung diseases like idiopathic pulmonary fibrosis, but challenges such as donor shortages and post-transplant complications persist. Bioengineered lungs, integrating patient-specific cells into decellularized animal scaffolds, present a promising alternative. Despite progress in using bioengineered lungs in animal models, functionality and structure remain immature. This protocol addresses a critical barrier in organ bioengineering: the need for a cost-effective experimental platform. By using mouse models instead of larger animals like rats or swine, researchers can significantly reduce the resources required for each experiment, accelerating research progress. The protocol outlines a detailed procedure for lung bioengineering using mouse heart-lung blocks and human primary cells, focusing on isolation strategy for the mouse heart-lung block, decellularization, bioreactor setup, perfusion-based organ culture, and orthotopic transplantation of bioengineered lungs. This mouse-scale platform not only reduces experimental costs but also provides a viable framework for optimizing cell types and numbers for recellularization, testing different cell types using histological and molecular methods, and ensuring blood flow post-transplantation. The method holds potential for broad applications, including studying cell interactions in three-dimensional culture conditions, cell-matrix interactions, and ex vivo cancer modeling, thereby advancing the field of organ bioengineering.

**SUMMARY:** This paper describes how to create bioengineered mouse lungs using the decellularization and recellularization methods. It also describes subsequent orthotopic lung transplantation in detail.
