## Supplementary material for "Transplantation of bioengineered lung using decellularized mouse lungs and primary human endothelial cells": Materials

### Sheet: Sheet1
Name of Material/ Equipment	Company	Catalog Number	Comments/Description
DECELLULARIZATION
Triton X100	Sigma-Aldrich	9036-19-5
Sodium deoxycholate	Sigma-Aldrich	D6750
NaCl	Sigma-Aldrich	S3014
CaCl2	Sigma-Aldrich	C5670
MgSO4	Sigma-Aldrich	M7506
DNase I	Sigma-Aldrich	DN25
Catheter for rat jugular vein, PU 3Fr 10cm	Instech	C30PU-RJV1307	Recommended for mice weighs over 30 g.
Catheter for rat jugular vein, PU 2Fr 10cm	Instech	C20PU-MJV1301	Recommended for mice weighs 30 g and under.
PinPorts, 22G	Instech	PNP3F22-50	Fits C30PU-RJV1307
PinPorts, 25G	Instech	PNP3F25-50	Fits C20PU-MJV1301
PinPort injectors	Instech	PNP3M
BD Insyte™ IV Catheter 20GA X 1.88IN	BD	381237	Or equivalent venous IV catheter
27 G x 1/2 in. BD PrecisionGlide™ Needle	BD	305109	Or equivalent 27 G injection needle
Blade silk suture (4-0)	Nesco	GA04SB	Or equivalent
Sterile syringe, 5 mL	Generic
CELL CULTURE
HUVEC – Human Umbilical Vein Endothelial Cells	Lonza	C2519A
EGM™-2 Endothelial Cell Growth Medium-2 BulletKit™	Lonza	CC-3162
PERFUSION-BASED BIOREACTOR
Masterflex L/S Digital Precision Modular Drive with Remote I/O and Benchtop Controller	Cole-Parmer	07557-00
EasyLoad III pump head	Cole-Parmer	243934
Heating magnetic stirrer	Generic
Magnetic stirring bar	Generic
Glass canister	Hario	SCN-200T
Silicone Light Stopper	IMG	07763-18	Upper diameter: 87 mm, Lower diameter: 75 mm
Pyrex 250 mL grass bottle, GL-45 screw cap	Corning	1395-250
Silicon Septa for GL45 Open Top PBT Screw Cap	Corning	1395-455S
20G needle	Generic
Cork borer	Generic		Boring size, 6-10 mm
Masterflex L/S Pricision Pump Tubing, Platinum-Cured Silicone, L/S 14	Cole-Parmer	96410-14
Masterflex L/S Precision Pump Tubing, PharMed BPT, L/S 16	Cole-Parmer	06508-16
3-way stopcock	Generic
Lure fitting, PVDF, For Soft Tube	Nordson Medical	2-9965-01	Female, fits tubing with I.D. 1.5 mm (L/S 14)
Lure fitting, PVDF, For Soft Tube	Nordson Medical	2-9964-01	Male, fits tubing with I.D. 1.5 mm (L/S 14)
Lure fitting, PVDF, For Soft Tube	Nordson Medical	2-9965-03	Female, fits tubing with I.D. 3 mm (L/S 16)
Lure fitting, PVDF, For Soft Tube	Nordson Medical	2-9964-03	Male, fits tubing with I.D. 3 mm (L/S 16)
Steryle syringe, 10 mL, 50 mL	Generic
Millex-GP Syringe Filter Unit, 0.22 µm, polyethersulfone, 33 mm, gamma sterilized	Millipore	SLGPR33RS
MOUSE SURGERY (Isolation of the heart-lung block | Lung transplantation)
Stereomicroscope	Leica Microsystems	M525	Clinical-grade surgical microscope with a flexible arm system is preferable.
Temperature-adjustable electric warmer	Generic
Mouse Ventilator	Harvard Apparatus	Model 687™
Gemini Cautery Kit™	Harvard Apparatus	RS-300
Small animal retraction system	Fine Science Tools	18200-20
Fine vannas style spring scissors	Fine Science Tools	15403-08
Spring scissors, 15cm	Bioresearch center	PRI13-3736
Dumont forceps #5/45	Fine Science Tools	1251-35	45°tip, 0.01×0.06mm
Micro forceps straight	B Braun/Aesculap	BD33R
Hegar needle holder, 150 mm	B Braun/Aesculap	BM065R
Halsted-Mosquito clamp curved tip, 125 mm	Bioresearch center	16181670
Sakaki stainless scissors curved 14 cm	Bioresearch center	64152034
Bulldog Vascular Forceps 45mm curved	Natsume seisakusyo	M2
Arterial clamp, 45 mm curved, grooved	Natsume seisakusyo	C-17-45
Sugita titanium aneurysm clip curved slim, No.98	Mizuho medical	17-001-98
Sugita titanium clip applier, 110 mm	Mizuho medical	17-013-53
10-0 Silk ties	Kono Seisakusho		Generic
10-0 Nylon ties	Kono Seisakusho		Generic
Petri dish, 60 x 15 mm	BD	351007
Scalpel holder	Bioresearch center	16101040
Spare blade scalpel #11	Muranaka Medical Instruments	567-001-03
Ultrafine cotton swab	Generic
Safelet Cath PU 20 gauge polyurethan catheter	Nipro	09-031
VASCULAR AND BRONCHIAL CUFF
Venula™ 20 gauge Teflon angiocatheter	Top	1160
Venula™ 22 gauge Teflon angiocatheter	Top	1161
Venula™ 24 gauge Teflon angiocatheter	Top	1124
Fine sandpaper	Generic

### Sheet: DV-IDENTITY-0
#VALUE!	#VALUE!	#VALUE!	#VALUE!	#VALUE!	#VALUE!	#VALUE!	#VALUE!	#VALUE!	0	#VALUE!	0	0	#VALUE!	0	AAAAAH384Q8=
